# Microbial community dynamics during historic drought and flood in the Great Salt Lake

**DOI:** 10.1101/2025.10.23.682790

**Authors:** Alex P. R. Phillips, Amanda E. Lee, Brianne Mortensen, Paulina Martinez-Koury, Sanaz Izadifar, Som Dutta, Bonnie K. Baxter, Amy K. Schmid

## Abstract

Understanding human-driven environmental impacts on microbial community distribution, abundance, and function remains a central challenge in microbial ecology. In particular, the drivers of temporal succession in community membership following perturbation remain unclear. The Great Salt Lake, Utah, bears clear hallmarks of human disturbance, including a rock-filled railroad causeway that sequestered its northern arm from freshwater river influx, leading to localized hypersalination and food web collapse. Following decades of riverine water diversion, the southern arm of this terminal lake reached a historic low elevation during a time of increased climatic change, placing strong environmental pressure on the robust saline ecosystem. Here we use molecular methods to report microbial community composition during this severe drought year at sites across the lake, including where the north and south arm waters contact. At sites of hypersaline water intrusion, we observe surprising stability in north arm community composition, in contrast with strong perturbation in south arm community structure. We use hydrodynamic modeling to pinpoint physical water flow dynamics as a key driver of these community shifts. At saturated salinity north arm sites away from hyposaline water intrusion, abundance shifts were detected in predatory and parasitic taxa, a discovery that reveals surprising ecological dynamics in saturated hypersaline systems. In sum, this study demonstrates drastic hypersaline microbial community shifts during salinity and extreme weather perturbations.
