## Supplementary material for "Microbial community dynamics during historic drought and flood in the Great Salt Lake": Table S2

### Sheet: legend
Supplementary Table S2. Results of PERMANOVA significance tests
Column name	meaning
Terms	Name of the comparison (see column "comparison" for what is being compared)
Df	degrees of freedom
SumofSqs	Sum of squares residual
R2	R squared goodness of fit
F	F statistic, related to effect size
Pr.F	p-value
comparison	descriptor of what is being compared using which diversity metric

### Sheet: TableS2_PERMANOVA_output
Terms	Df	SumOfSqs	R2	F	Pr..F.	comparison*	water.origin
Origin	1	6.68038	0.503857	62.964	0.001	bray_ori	both south and north
Residual	62	6.5781	0.496143			bray_ori	both south and north
Total	63	13.2585	1			bray_ori	both south and north
Origin1	1	1.92196	0.556891	77.9203	0.001	wu_ori	both south and north
Residual1	62	1.52927	0.443109			wu_ori	both south and north
Total1	63	3.45124	1			wu_ori	both south and north
Season	3	0.528031	0.367214	7.53742	0.001	bray_n_site_season	north
Site	2	0.115956	0.0806405	2.48284	0.01	bray_n_site_season	north
Residual2	34	0.793953	0.552146			bray_n_site_season	north
Total2	39	1.43794	1			bray_n_site_season	north
Season1	3	2.57842	0.501623	10.865	0.001	bray_s_site_season	south
Site1	1	1.05875	0.205977	13.3842	0.001	bray_s_site_season	south
Residual3	19	1.50299	0.292401			bray_s_site_season	south
Total3	23	5.14016	1			bray_s_site_season	south
Season2	3	0.143409	0.536588	13.8774	0.001	wu_n_site_season	north
Site2	2	0.00673288	0.0251921	0.977287	0.416	wu_n_site_season	north
Residual4	34	0.117119	0.43822			wu_n_site_season	north
Total4	39	0.267261	1			wu_n_site_season	north
Season3	3	1.07514	0.444383	10.7209	0.001	wu_s_site_season	south
Site3	1	0.709122	0.2931	21.2134	0.001	wu_s_site_season	south
Residual5	19	0.635133	0.262518			wu_s_site_season	south
Total5	23	2.41939	1			wu_s_site_season	south
*bray = Bray Curtis dissimilarity. Wu = Weighted unifrac dissimilarity as dependent variable. Ori = water origin as indpenendent variable. Site_season = site and season independent effects as independent variables.
