## Supplementary material for "Microbial community dynamics during historic drought and flood in the Great Salt Lake": Table S4

### Sheet: legend
Tab	meaning
ancom_primary_result_north	Primary results from ANCOM-BC model for the north arm with fall and breach as baseline conditions.
ancom_primary_result_south	Primary results from ANCOM-BC model for the south arm with fall and breach as baseline conditions.
Column name	meaning (see also ANCOM-BC documentation: https://www.bioconductor.org/packages/devel/bioc/manuals/ANCOMBC/man/ANCOMBC.pdf)
taxon	ASV numbers for each taxon. Please see Supplementary Data file 3 for taxon phylogenetic assignments.
lfc	log fold change for each taxon. "lfc" in each header is followed by the corresponding season and/or site in which the lfc value was detected by ANCOM-BC
se	standard error
W	ANCOM-BC test statistics (lfc/se)
p	p-value obtained from two-sided Z test of the W statistic.
q	q-value. Adjusted p-values using the Holm adjustment
diff	TRUE values indicate that the taxon showed significantly differential abundance during the indicated condition according to the q-value < 0.05.
passed_ss	TRUE values indicate that the taxon passed the sensitivity threshold
diff_robust	TRUE values indicate that the taxon was robust to the sensitivity analysis and had q-value less than the significance threshold.

### Sheet: ancom_primary_result_north
	taxon	lfc_(Intercept)	lfc_SeasonWinter	lfc_SeasonSpring	lfc_SeasonSummer	lfc_SiteSpiral Jetty	lfc_SiteWest Causeway	se_(Intercept)	se_SeasonWinter	se_SeasonSpring	se_SeasonSummer	se_SiteSpiral Jetty	se_SiteWest Causeway	W_(Intercept)	W_SeasonWinter	W_SeasonSpring	W_SeasonSummer	W_SiteSpiral Jetty	W_SiteWest Causeway	p_(Intercept)	p_SeasonWinter	p_SeasonSpring	p_SeasonSummer	p_SiteSpiral Jetty	p_SiteWest Causeway	q_(Intercept)	q_SeasonWinter	q_SeasonSpring	q_SeasonSummer	q_SiteSpiral Jetty	q_SiteWest Causeway	diff_(Intercept)	diff_SeasonWinter	diff_SeasonSpring	diff_SeasonSummer	diff_SiteSpiral Jetty	diff_SiteWest Causeway	passed_ss_(Intercept)	passed_ss_SeasonWinter	passed_ss_SeasonSpring	passed_ss_SeasonSummer	passed_ss_SiteSpiral Jetty	passed_ss_SiteWest Causeway	diff_robust_(Intercept)	diff_robust_SeasonWinter	diff_robust_SeasonSpring	diff_robust_SeasonSummer	diff_robust_SiteSpiral Jetty	diff_robust_SiteWest Causeway
1	seq_1	0.0146512	-0.00512291	0.120354	-0.0887299	-0.0988851	0.202405	0.117804	0.131182	0.162976	0.135387	0.100536	0.163992	0.12437	-0.039052	0.738477	-0.655381	-0.983577	1.23424	0.901755	0.969077	0.465292	0.516632	0.332271	0.225577	1	1	1	1	1	1	FALSE	FALSE	FALSE	FALSE	FALSE	FALSE	TRUE	TRUE	TRUE	TRUE	TRUE	TRUE	FALSE	FALSE	FALSE	FALSE	FALSE	FALSE
2	seq_2	-0.0354482	0.0603981	0.0646883	0.0250161	0.0634159	-0.0262018	0.102914	0.131455	0.122093	0.116209	0.0898984	0.120342	-0.344443	0.459457	0.52983	0.215267	0.705418	-0.217728	0.732634	0.648831	0.599673	0.830845	0.485355	0.828942	1	1	1	1	1	1	FALSE	FALSE	FALSE	FALSE	FALSE	FALSE	TRUE	TRUE	TRUE	TRUE	TRUE	TRUE	FALSE	FALSE	FALSE	FALSE	FALSE	FALSE
3	seq_13	-0.0497917	0.122856	-0.0694528	0.0307922	0.0368284	-0.0389105	0.258955	0.282597	0.278689	0.275053	0.137524	0.193741	-0.192279	0.43474	-0.249213	0.11195	0.267796	-0.200837	0.848911	0.667084	0.805015	0.911662	0.79082	0.842278	1	1	1	1	1	1	FALSE	FALSE	FALSE	FALSE	FALSE	FALSE	TRUE	TRUE	TRUE	TRUE	TRUE	TRUE	FALSE	FALSE	FALSE	FALSE	FALSE	FALSE
4	seq_16	-0.00267394	0.0845099	-0.024746	0.0688071	0.00855805	-0.0534429	0.101332	0.133344	0.122681	0.116188	0.09275	0.121533	-0.0263878	0.633775	-0.20171	0.592207	0.0922701	-0.43974	0.979102	0.530468	0.841345	0.55763	0.927025	0.662908	1	1	1	1	1	1	FALSE	FALSE	FALSE	FALSE	FALSE	FALSE	TRUE	TRUE	TRUE	TRUE	TRUE	TRUE	FALSE	FALSE	FALSE	FALSE	FALSE	FALSE
5	seq_107	0.146862	-0.0999871	-0.385306	-0.521682	0.0276851	-0.287914	0.459432	0.493684	0.486475	0.485333	0.219054	0.321335	0.319661	-0.202533	-0.792036	-1.0749	0.126385	-0.895994	0.754722	0.842894	0.443715	0.303559	0.90152	0.387877	1	1	1	1	1	1	FALSE	FALSE	FALSE	FALSE	FALSE	FALSE	TRUE	TRUE	TRUE	TRUE	TRUE	TRUE	FALSE	FALSE	FALSE	FALSE	FALSE	FALSE
6	seq_8	0.0366547	0.0177383	0.0366701	-0.0636251	0.00162723	-0.0639897	0.11454	0.1357	0.127558	0.126359	0.0931551	0.117982	0.320018	0.130717	0.287478	-0.503527	0.017468	-0.542368	0.750913	0.896769	0.775491	0.617841	0.986165	0.591103	1	1	1	1	1	1	FALSE	FALSE	FALSE	FALSE	FALSE	FALSE	TRUE	TRUE	TRUE	TRUE	TRUE	TRUE	FALSE	FALSE	FALSE	FALSE	FALSE	FALSE
7	seq_3	0.318913	-0.204307	-0.0856994	-0.828574	-0.0380534	-0.00921462	0.0996269	0.129565	0.131705	0.124879	0.0990541	0.120456	3.20107	-1.57687	-0.650692	-6.63504	-0.384168	-0.0764975	0.0029655	0.124085	0.519619	1.30520989415449e-07	0.703246	0.939472	0.077103	1	1	3.39354572480166e-06	1	1	FALSE	FALSE	FALSE	TRUE	FALSE	FALSE	TRUE	TRUE	TRUE	FALSE	TRUE	TRUE	FALSE	FALSE	FALSE	FALSE	FALSE	FALSE
8	seq_15	0.0313875	-0.182253	-0.0471046	-0.715284	0.0388212	0.234424	0.492011	0.524019	0.519206	0.517723	0.23022	0.338262	0.0637942	-0.347799	-0.0907244	-1.3816	0.168627	0.693026	0.950699	0.736965	0.929942	0.204451	0.870276	0.507909	1	1	1	1	1	1	FALSE	FALSE	FALSE	FALSE	FALSE	FALSE	TRUE	TRUE	TRUE	TRUE	TRUE	TRUE	FALSE	FALSE	FALSE	FALSE	FALSE	FALSE
9	seq_35	-0.109888	0.372828	0.132888	-0.43799	-0.151914	0	0.557489	0.591172	0.586937	0.585951	0.25677	0.379048	-0.197113	0.630658	0.226409	-0.747485	-0.591635	0	0.876102	0.641801	0.858254	0.59136	0.659888	1	1	1	1	1	1	1	FALSE	FALSE	FALSE	FALSE	FALSE	FALSE	TRUE	TRUE	TRUE	TRUE	TRUE	TRUE	FALSE	FALSE	FALSE	FALSE	FALSE	FALSE
10	seq_10	0.0624009	-0.0233416	0.0136659	-0.0281866	-0.153636	0.146263	0.193601	0.212764	0.22177	0.200981	0.131017	0.163095	0.322318	-0.109707	0.0616219	-0.140245	-1.17264	0.896796	0.749308	0.913327	0.951247	0.889345	0.249596	0.376525	1	1	1	1	1	1	FALSE	FALSE	FALSE	FALSE	FALSE	FALSE	TRUE	TRUE	TRUE	TRUE	TRUE	TRUE	FALSE	FALSE	FALSE	FALSE	FALSE	FALSE
11	seq_25	0.113973	-0.188935	-0.196886	-0.302801	-0.0824896	0.357841	0.484072	0.515144	0.512612	0.509473	0.228568	0.331587	0.235446	-0.366762	-0.384083	-0.594341	-0.360898	1.07918	0.819133	0.722271	0.709834	0.566922	0.726502	0.30858	1	1	1	1	1	1	FALSE	FALSE	FALSE	FALSE	FALSE	FALSE	TRUE	TRUE	TRUE	TRUE	TRUE	TRUE	FALSE	FALSE	FALSE	FALSE	FALSE	FALSE
12	seq_18	0.182291	0.0965003	-0.34627	-1.05441	-0.0735	0.00260907	0.306681	0.332168	0.329801	0.324193	0.156618	0.224239	0.5944	0.290517	-1.04994	-3.25242	-0.469295	0.0116352	0.557586	0.773817	0.303792	0.00326704	0.642926	0.990809	1	1	1	0.0816761	1	1	FALSE	FALSE	FALSE	FALSE	FALSE	FALSE	FALSE	TRUE	TRUE	FALSE	TRUE	TRUE	FALSE	FALSE	FALSE	FALSE	FALSE	FALSE
13	seq_53	0.159316	0.0933101	-0.223873	-0.546888	-0.129583	0	0.549729	0.583217	0.57888	0.577849	0.253631	0.374113	0.289808	0.159992	-0.386734	-0.94642	-0.51091	0	0.799247	0.887586	0.736223	0.443831	0.660225	1	1	1	1	1	1	1	FALSE	FALSE	FALSE	FALSE	FALSE	FALSE	TRUE	TRUE	TRUE	TRUE	TRUE	TRUE	FALSE	FALSE	FALSE	FALSE	FALSE	FALSE
14	seq_26	0.122935	0.101131	-0.321192	-0.619854	0.106017	0.0691994	0.272782	0.301398	0.304152	0.286689	0.166655	0.211451	0.450671	0.335539	-1.05602	-2.16212	0.636149	0.32726	0.655697	0.73972	0.299984	0.039305	0.529846	0.745906	1	1	1	0.943321	1	1	FALSE	FALSE	FALSE	FALSE	FALSE	FALSE	TRUE	TRUE	TRUE	TRUE	TRUE	TRUE	FALSE	FALSE	FALSE	FALSE	FALSE	FALSE
15	seq_27	0.123496	-0.114388	-0.281588	-0.708297	0.15684	0.0889703	0.327517	0.357238	0.350009	0.347356	0.175634	0.237077	0.377068	-0.3202	-0.804514	-2.03911	0.892993	0.375279	0.709436	0.751587	0.428998	0.0525975	0.380728	0.710749	1	1	1	1	1	1	FALSE	FALSE	FALSE	FALSE	FALSE	FALSE	TRUE	TRUE	TRUE	TRUE	TRUE	TRUE	FALSE	FALSE	FALSE	FALSE	FALSE	FALSE
16	seq_5	1.50444	-0.950048	-1.61659	-2.55222	-0.167118	-0.67835	0.118487	0.146219	0.168874	0.147176	0.121059	0.154621	12.6971	-6.49741	-9.57277	-17.3413	-1.38046	-4.38717	1.85542046595042e-14	1.96048561387126e-07	3.52573072737694e-11	1.86415033016341e-18	0.176454	0.000105387	5.00963525806613e-13	5.29331115745241e-06	9.51947296391773e-10	5.0332058914412e-17	1	0.00284544	TRUE	TRUE	TRUE	TRUE	FALSE	TRUE	TRUE	FALSE	TRUE	TRUE	TRUE	FALSE	TRUE	FALSE	TRUE	TRUE	FALSE	FALSE
17	seq_4	-1.0544	0.141037	0.567384	0.277629	0	1.40541	0.542054	0.576336	0.57053	0.570429	0.249869	0.374466	-1.9452	0.244712	0.994487	0.486702	0	3.7531	0.146962	0.822462	0.393288	0.659811	1	0.0330459	1	1	1	1	1	0.859193	FALSE	FALSE	FALSE	FALSE	FALSE	FALSE	TRUE	TRUE	TRUE	TRUE	TRUE	TRUE	FALSE	FALSE	FALSE	FALSE	FALSE	FALSE
18	seq_9	-0.342072	0.480601	-1.59567	1.77878	0	NA	0.557774	0.590988	0.586741	0.590926	0.256411	NA	-0.61328	0.813216	-2.71954	3.01015	0	NA	0.602145	0.501509	0.11279	0.0949118	1	1	1	1	1	1	1	1	FALSE	FALSE	FALSE	FALSE	FALSE	FALSE	TRUE	TRUE	TRUE	TRUE	TRUE	FALSE	FALSE	FALSE	FALSE	FALSE	FALSE	FALSE
19	seq_68	0.489673	-0.630362	-1.53931	-0.222581	-0.144536	0.183845	0.49397	0.525219	0.51977	0.521343	0.232299	0.340803	0.9913	-1.20019	-2.96153	-0.426938	-0.622199	0.539447	0.350571	0.264398	0.0181039	0.680682	0.551128	0.604263	1	1	0.434494	1	1	1	FALSE	FALSE	FALSE	FALSE	FALSE	FALSE	TRUE	TRUE	TRUE	TRUE	TRUE	TRUE	FALSE	FALSE	FALSE	FALSE	FALSE	FALSE
20	seq_41	0.350258	-0.156439	-1.20904	-0.449955	-0.13269	0.227074	0.423337	0.456802	0.446696	0.446401	0.212082	0.301373	0.827373	-0.342466	-2.70662	-1.00796	-0.625655	0.753464	0.420195	0.736458	0.0155595	0.328475	0.540364	0.462115	1	1	0.388988	1	1	1	FALSE	FALSE	FALSE	FALSE	FALSE	FALSE	TRUE	TRUE	TRUE	TRUE	TRUE	TRUE	FALSE	FALSE	FALSE	FALSE	FALSE	FALSE
21	seq_147	0.301773	-0.257996	-1.27034	0.889392	-2.0184	0.659105	0.504793	0.543552	0.529745	0.528897	0.23995	0.355998	0.597817	-0.474648	-2.39802	1.6816	-8.41177	1.85143	0.56879	0.649488	0.0476047	0.13653	6.60665092888159e-05	0.106543	1	1	1	1	0.0017838	1	FALSE	FALSE	FALSE	FALSE	TRUE	FALSE	TRUE	TRUE	TRUE	TRUE	FALSE	TRUE	FALSE	FALSE	FALSE	FALSE	FALSE	FALSE
22	seq_55	0.40585	-0.118397	-1.51862	-0.960924	-0.169675	0.00559579	0.460009	0.492747	0.483494	0.482418	0.220504	0.31768	0.882265	-0.24028	-3.14093	-1.99189	-0.769486	0.0176145	0.394963	0.814169	0.00851719	0.069638	0.456485	0.986236	1	1	0.221447	1	1	1	FALSE	FALSE	FALSE	FALSE	FALSE	FALSE	TRUE	TRUE	TRUE	TRUE	TRUE	TRUE	FALSE	FALSE	FALSE	FALSE	FALSE	FALSE
23	seq_127	-0.165127	-0.0652096	-0.0362381	-0.261644	0.268153	0.74699	0.476271	0.515923	0.509847	0.499648	0.239644	0.33151	-0.346709	-0.126394	-0.0710764	-0.523656	1.11896	2.2533	0.735995	0.901925	0.944738	0.611925	0.289314	0.0479108	1	1	1	1	1	1	FALSE	FALSE	FALSE	FALSE	FALSE	FALSE	TRUE	TRUE	TRUE	TRUE	TRUE	TRUE	FALSE	FALSE	FALSE	FALSE	FALSE	FALSE
24	seq_289	-0.473061	0.156986	0.829176	0.1742	0.339144	0	0.536025	0.575366	0.564832	0.563794	0.254767	0.36642	-0.882535	0.272845	1.46801	0.308979	1.33119	0	0.427334	0.798479	0.216016	0.772762	0.25393	1	1	1	1	1	1	1	FALSE	FALSE	FALSE	FALSE	FALSE	FALSE	TRUE	TRUE	TRUE	TRUE	TRUE	TRUE	FALSE	FALSE	FALSE	FALSE	FALSE	FALSE
25	seq_71	0.298196	-0.0375207	-0.91115	-0.64672	-0.034846	-0.157559	0.5174	0.549961	0.545395	0.544171	0.240157	0.354436	0.576335	-0.0682244	-1.67062	-1.18845	-0.145097	-0.444536	0.58936	0.948251	0.155662	0.288022	0.890302	0.675237	1	1	1	1	1	1	FALSE	FALSE	FALSE	FALSE	FALSE	FALSE	TRUE	TRUE	TRUE	TRUE	TRUE	TRUE	FALSE	FALSE	FALSE	FALSE	FALSE	FALSE
26	seq_11	0.0973009	-0.292284	0.0577596	-0.22051	-0.00897411	0.213647	0.350866	0.377986	0.373811	0.372288	0.176646	0.26211	0.277316	-0.773266	0.154516	-0.59231	-0.0508027	0.815103	0.784127	0.447594	0.878612	0.559682	0.959941	0.42375	1	1	1	1	1	1	FALSE	FALSE	FALSE	FALSE	FALSE	FALSE	TRUE	TRUE	TRUE	TRUE	TRUE	TRUE	FALSE	FALSE	FALSE	FALSE	FALSE	FALSE
27	seq_37	0.0120738	-0.0751842	0.277187	-0.286145	-0.0969319	0.104363	0.517519	0.549387	0.546494	0.544131	0.24091	0.354247	0.0233302	-0.136851	0.50721	-0.525875	-0.402358	0.294605	0.982289	0.896488	0.63358	0.621456	0.704046	0.780135	1	1	1	1	1	1	FALSE	FALSE	FALSE	FALSE	FALSE	FALSE	TRUE	TRUE	TRUE	TRUE	TRUE	TRUE	FALSE	FALSE	FALSE	FALSE	FALSE	FALSE

### Sheet: ancom_primary_result_south
	taxon	lfc_(Intercept)	lfc_SeasonWinter	lfc_SeasonSpring	lfc_SeasonSummer	lfc_SiteWest Causeway	se_(Intercept)	se_SeasonWinter	se_SeasonSpring	se_SeasonSummer	se_SiteWest Causeway	W_(Intercept)	W_SeasonWinter	W_SeasonSpring	W_SeasonSummer	W_SiteWest Causeway	p_(Intercept)	p_SeasonWinter	p_SeasonSpring	p_SeasonSummer	p_SiteWest Causeway	q_(Intercept)	q_SeasonWinter	q_SeasonSpring	q_SeasonSummer	q_SiteWest Causeway	diff_(Intercept)	diff_SeasonWinter	diff_SeasonSpring	diff_SeasonSummer	diff_SiteWest Causeway	passed_ss_(Intercept)	passed_ss_SeasonWinter	passed_ss_SeasonSpring	passed_ss_SeasonSummer	passed_ss_SiteWest Causeway	diff_robust_(Intercept)	diff_robust_SeasonWinter	diff_robust_SeasonSpring	diff_robust_SeasonSummer	diff_robust_SiteWest Causeway
seq_89	seq_89	0.483538	0.141246	0.416432	-2.23617	0.389906	0.510296	0.66477	0.647693	0.661019	0.224496	0.947563	0.212474	0.642946	-3.38292	1.73681	0.379936	0.838772	0.544032	0.0148044	0.133096	1	1	1	0.222066	1	FALSE	FALSE	FALSE	FALSE	FALSE	TRUE	TRUE	TRUE	FALSE	TRUE	FALSE	FALSE	FALSE	FALSE	FALSE
seq_12	seq_12	-2.01493	0.976024	3.93121	1.66162	0.556388	0.415962	0.544389	0.52452	0.540018	0.19437	-4.84404	1.79288	7.49487	3.07697	2.86252	0.000515652	0.100502	1.20769850568175e-05	0.0105282	0.0154469	0.00979738	1	0.000217386	0.176256	0.293491	TRUE	FALSE	TRUE	FALSE	FALSE	TRUE	TRUE	TRUE	FALSE	TRUE	TRUE	FALSE	TRUE	FALSE	FALSE
seq_19	seq_19	0.690419	-0.235169	-0.21374	-2.63548	0.117726	0.394708	0.51365	0.467869	0.48127	0.22132	1.74919	-0.457839	-0.456839	-5.47609	0.531925	0.102137	0.654093	0.654795	8.165087360755e-05	0.603118	1	1	1	0.00146972	1	FALSE	FALSE	FALSE	TRUE	FALSE	FALSE	TRUE	TRUE	TRUE	TRUE	FALSE	FALSE	FALSE	TRUE	FALSE
seq_21	seq_21	0.952536	-1.12839	-0.426183	-2.23748	0.0103316	0.508376	0.677569	0.63207	0.644305	0.252086	1.87369	-1.66534	-0.674265	-3.4727	0.0409845	0.103118	0.139787	0.521779	0.010368	0.968453	1	1	1	0.176256	1	FALSE	FALSE	FALSE	FALSE	FALSE	FALSE	FALSE	TRUE	FALSE	TRUE	FALSE	FALSE	FALSE	FALSE	FALSE
seq_24	seq_24	-0.118831	-0.244722	2.04875	0.163717	0.210004	0.318351	0.403988	0.35649	0.426469	0.205854	-0.373271	-0.605766	5.74702	0.383889	1.02016	0.713561	0.552673	2.37059064058109e-05	0.70582	0.321951	1	1	0.000403	1	1	FALSE	FALSE	TRUE	FALSE	FALSE	TRUE	TRUE	TRUE	TRUE	TRUE	FALSE	FALSE	TRUE	FALSE	FALSE
seq_4	seq_4	0.530897	-0.782583	0.895419	-0.487478	0.176172	0.212489	0.295856	0.213279	0.290281	0.164606	2.49847	-2.64515	4.19835	-1.67933	1.07026	0.0218106	0.0159661	0.00048715	0.109458	0.29791	0.370781	0.271424	0.00730724	1	1	FALSE	FALSE	TRUE	FALSE	FALSE	TRUE	TRUE	TRUE	TRUE	TRUE	FALSE	FALSE	TRUE	FALSE	FALSE
seq_75	seq_75	0.148432	-0.13166	-0.600796	0.786868	0.0448324	0.472245	0.617361	0.604866	0.611967	0.218984	0.314311	-0.213263	-0.993271	1.2858	0.204729	0.761325	0.836456	0.349667	0.234479	0.842897	1	1	1	1	1	FALSE	FALSE	FALSE	FALSE	FALSE	TRUE	TRUE	TRUE	FALSE	TRUE	FALSE	FALSE	FALSE	FALSE	FALSE
seq_7	seq_7	0.438126	-0.843476	0.892573	-0.143273	0.244136	0.19946	0.289197	0.199356	0.266414	0.157425	2.19655	-2.91662	4.47729	-0.537783	1.5508	0.0406626	0.00884937	0.000258152	0.59697	0.137446	0.650602	0.159289	0.00413044	1	1	FALSE	FALSE	TRUE	FALSE	FALSE	TRUE	TRUE	TRUE	TRUE	TRUE	FALSE	FALSE	TRUE	FALSE	FALSE
seq_14	seq_14	0.469385	-0.388323	0.553687	-0.593604	0.164066	0.292431	0.369295	0.335429	0.381116	0.173871	1.60512	-1.05153	1.65068	-1.55754	0.943607	0.126883	0.307735	0.117155	0.137763	0.358589	1	1	1	1	1	FALSE	FALSE	FALSE	FALSE	FALSE	TRUE	TRUE	TRUE	TRUE	TRUE	FALSE	FALSE	FALSE	FALSE	FALSE
seq_80	seq_80	0.153386	-0.201794	-0.303776	0.770237	0.164368	0.453708	0.582004	0.55962	0.60993	0.225735	0.338071	-0.346723	-0.542825	1.26283	0.728147	0.7423	0.735985	0.599139	0.235302	0.483225	1	1	1	1	1	FALSE	FALSE	FALSE	FALSE	FALSE	TRUE	TRUE	TRUE	FALSE	TRUE	FALSE	FALSE	FALSE	FALSE	FALSE
seq_9	seq_9	-0.179786	0.350163	2.35127	-0.793762	0.596483	0.320708	0.4077	0.331942	0.493838	0.282772	-0.560589	0.858875	7.08339	-1.60733	2.10941	0.581629	0.401116	9.72133016032387e-07	0.124472	0.0484026	1	1	1.84705273046154e-05	1	0.822845	FALSE	FALSE	TRUE	FALSE	FALSE	TRUE	TRUE	TRUE	TRUE	TRUE	FALSE	FALSE	TRUE	FALSE	FALSE
seq_281	seq_281	NA	NA	NA	NA	NA	NA	NA	NA	NA	NA	NA	NA	NA	NA	NA	1	1	1	1	1	1	1	1	1	1	FALSE	FALSE	FALSE	FALSE	FALSE	TRUE	TRUE	TRUE	TRUE	TRUE	FALSE	FALSE	FALSE	FALSE	FALSE
seq_150	seq_150	0.292042	-0.179203	0.010509	-0.769046	0.392979	0.520772	0.680523	0.66106	0.68307	0.235123	0.560787	-0.263331	0.0158971	-1.12587	1.67138	0.599142	0.802803	0.987931	0.311341	0.155511	1	1	1	1	1	FALSE	FALSE	FALSE	FALSE	FALSE	TRUE	TRUE	TRUE	TRUE	TRUE	FALSE	FALSE	FALSE	FALSE	FALSE
seq_338	seq_338	0.0562797	-1.33469	-0.0230752	-1.34062	1.08477	0.588451	0.771655	0.754934	0.764752	0.233707	0.0956405	-1.72964	-0.0305658	-1.75302	4.64156	1	1	1	1	1	1	1	1	1	1	FALSE	FALSE	FALSE	FALSE	FALSE	TRUE	TRUE	TRUE	TRUE	TRUE	FALSE	FALSE	FALSE	FALSE	FALSE
seq_193	seq_193	0.743732	-0.901301	-0.411064	-0.454719	0.157034	0.482421	0.642353	0.607029	0.620179	0.239211	1.54167	-1.40312	-0.677174	-0.733206	0.656466	0.161725	0.19818	0.517395	0.484361	0.52995	1	1	1	1	1	FALSE	FALSE	FALSE	FALSE	FALSE	TRUE	TRUE	TRUE	TRUE	TRUE	FALSE	FALSE	FALSE	FALSE	FALSE
seq_427	seq_427	0.645898	-0.753326	-0.251936	-0.300939	NA	0.561645	0.73787	0.718437	0.729873	NA	1.15001	-1.02095	-0.350672	-0.412317	NA	0.333498	0.382432	0.749013	0.7078	1	1	1	1	1	1	FALSE	FALSE	FALSE	FALSE	FALSE	TRUE	TRUE	TRUE	TRUE	TRUE	FALSE	FALSE	FALSE	FALSE	FALSE
seq_101	seq_101	0.523772	-0.430786	-0.246616	-0.339173	-0.0458806	0.544299	0.717756	0.669957	0.682119	0.264566	0.962288	-0.600185	-0.368107	-0.497234	-0.173419	0.373067	0.570341	0.725431	0.636717	0.868025	1	1	1	1	1	FALSE	FALSE	FALSE	FALSE	FALSE	TRUE	TRUE	TRUE	TRUE	TRUE	FALSE	FALSE	FALSE	FALSE	FALSE
seq_325	seq_325	-0.061523	0.515908	-1.04714	0.899735	NA	0.601449	0.788907	0.77249	0.782024	NA	-0.102291	0.653953	-1.35554	1.15052	NA	1	1	1	1	1	1	1	1	1	1	FALSE	FALSE	FALSE	FALSE	FALSE	TRUE	TRUE	TRUE	TRUE	TRUE	FALSE	FALSE	FALSE	FALSE	FALSE
seq_17	seq_17	1.39483	-1.56238	-1.01922	-2.46036	0.562841	0.333851	0.411935	0.423179	0.392215	0.24326	4.17801	-3.79278	-2.40849	-6.27298	2.31374	0.000630871	0.00145344	0.0276472	8.4156654854716e-06	0.0334556	0.0113557	0.0276153	0.38706	0.000159898	0.602201	TRUE	TRUE	FALSE	TRUE	FALSE	TRUE	TRUE	TRUE	TRUE	TRUE	TRUE	TRUE	FALSE	TRUE	FALSE
