## Supplementary material for "Microbial community dynamics during historic drought and flood in the Great Salt Lake": Table S5

### Sheet: Sheet1
Breach sampling – 01/10/2022
Links to NWIS data and coordinates:
10010025: https://waterdata.usgs.gov/nwis/inventory?agency_code=USGS&site_no=10010025
10010026: https://waterdata.usgs.gov/nwis/inventory?agency_code=USGS&site_no=10010026
Profile was taken at the center sampling point = 57 ft from left bank
Barometric pressure = 668.74 mmHg
time	gage_ht_ft	depth_ft	temp_C	SC_µS/cm	DO_mgL	DO_%	pH	flow	salinity (g/L)	%salinity	mean temp	meanSC	meanDO	mean DO%	mean pH	mean salinity g/L	mean %salinity
1054	4190.41	0.5	-4.35	153799	7.61	110.34	8.3	StoN	107.38	10.738	-1.16833	185941	6.13833	121.313	8.17333	143.156	14.3156
1055	4190	0.9	-2.28	185787	6.61	120	8.24	StoN	140.478	14.0478
1100	4189	1.9	-0.76	194231	5.75	123.3	8.14	StoN	151.825	15.1825
1104	4188	2.9	-0.01	193343	5.62	123.82	8.12	StoN	152.252	15.2252
1106	4187	3.9	0.11	194934	5.57	124.62	8.11	StoN	154.085	15.4085
1130	4186.5	4.4	0.28	193553	5.67	125.8	8.13	StoN	152.919	15.2919
1107	4186	4.9	0.22	195835	5.54	124.8	8.1	~interface_t	155.218	15.5218
1129	4185.5	5.4	0.86	196039	5.65	126.9	8.08	mixing	156.448	15.6448
1110	4185	5.9	0.62	205500	5.4	131	7.96	mixing	166.294	16.6294
1128	4184.5	6.4	1	204450	4.83	121.5	7.96	~interface_b	171.293	17.1293
1112	4184	6.9	2.17	225324	4.22	121.91	7.53	NtoS	191.679	19.1679	2.548	222060	3.488	102.544	7.487	188.581	18.8581
1127	4183.5	7.4	2.59	222400	3.61	106.5	7.52	NtoS	188.948	18.8948
1115	4183	7.9	2.47	222657	3.63	107.9	7.49	NtoS	189.047	18.9047
1116	4182	8.9	2.59	221862	3.52	103.4	7.48	NtoS	188.321	18.8321
1117	4181	9.9	2.57	221651	3.39	99.6	7.47	NtoS	188.029	18.8029
1118	4180	10.9	2.6	221384	3.33	98.02	7.47	NtoS	188.957	18.8957
1120	4179	11.9	2.61	221450	3.3	97.2	7.47	NtoS	187.857	18.7857
1122	4178	12.9	2.6	221290	3.3	97.02	7.48	NtoS	187.653	18.7653
1123	4177	13.9	2.61	221275	3.29	96.89	7.48	NtoS	187.652	18.7652
1124	4176	14.9	2.67	221302	3.29	97	7.48	NtoS	187.667	18.7667
churn		0-4 ft	3.17	179432	5.35	118.33	8.26
StoN*
churn		8 - 15 ft	4.05	215747	3.84	113.57	7.72
NtoS*
*only the SC value from churn is reported. DO is an average from profile and pH is reported as the median from the profile.
