## Supplementary material for "Microbial community dynamics during historic drought and flood in the Great Salt Lake": Table S6

### Sheet: SampleReturn
Sample order on sub form	Sample Name	Species	Sample Type	Phenotype	Sample Plate Name	Well Position	Conc (ng/ul)	volume for PCR (ul)	EMP Primer Plate #	Primer Plate Position	BarcodeSequence (golay barcode)	LinkerPrimerSequence (same)	Primer ID (name)	Cleanup Elution volume (ul)	Qubit Date	Qubit Instrument	Qubit Kit	Qubit vol (ul)	QuBit ng/ul	PCR yield (ng)	pooling (ul)	actual amt in pool (ng)
1	G-1022-BNT1-D1	Enviromental	Genomic DNA	F22 Breach North West Rep 1	Phillips GSL Year 2	A1	30.6	1	EMP10	A5	CTGGTCTTACGG	CAAGCAGAAGACGGCATACGAGAT	806rcbc868	25	2023-07-28	GloMax	DNAHS	2	25.9723	649.309	3.85025	100
2	G-1022-BNT1-D2	Enviromental	Genomic DNA	F22 Breach North West Rep 2	Phillips GSL Year 2	B1	28	1	EMP10	B5	GACCGATAGGGA	CAAGCAGAAGACGGCATACGAGAT	806rcbc880	25	2023-07-28	GloMax	DNAHS	2	28.7379	718.448	3.47972	100
3	G-1022-BNT3-D1	Enviromental	Genomic DNA	F22 Breach North East Rep 1	Phillips GSL Year 2	C1	36.6	1	EMP10	C5	ACGTGAGGAACG	CAAGCAGAAGACGGCATACGAGAT	806rcbc892	25	2023-07-28	GloMax	DNAHS	2	27.6863	692.158	3.61189	100
4	G-1022-BNT3-D2	Enviromental	Genomic DNA	F22 Breach North East Rep 2	Phillips GSL Year 2	D1	91.7	1	EMP10	D5	GGTCTAGGTCTA	CAAGCAGAAGACGGCATACGAGAT	806rcbc904	25	2023-07-28	GloMax	DNAHS	2	11.0003	275.008	9.09065	100
5	G-1022-BST1-D1	Enviromental	Genomic DNA	F22 Breach South West Rep 1	Phillips GSL Year 2	E1	15.6	1	EMP10	E5	ATCGAATCGAGT	CAAGCAGAAGACGGCATACGAGAT	806rcbc916	25	2023-07-28	GloMax	DNAHS	2	10.5716	264.289	9.45933	100
6	G-1022-BST1-D2	Enviromental	Genomic DNA	F22 Breach South West Rep 2	Phillips GSL Year 2	F1	90.4	1	EMP10	F5	GGATGCAGGATG	CAAGCAGAAGACGGCATACGAGAT	806rcbc928	25	2023-07-28	GloMax	DNAHS	2	26.9163	672.906	3.71523	100
7	G-1022-BST3-D1	Enviromental	Genomic DNA	F22 Breach South East Rep 1	Phillips GSL Year 2	G1	48.6	1	EMP10	G5	GTTCTGCTTGTT	CAAGCAGAAGACGGCATACGAGAT	806rcbc940	25	2023-07-28	GloMax	DNAHS	2	13.5171	337.927	7.39805	100
8	G-1022-BST3-D2	Enviromental	Genomic DNA	F22 Breach South East Rep 2	Phillips GSL Year 2	H1	54.6	1	EMP10	H5	TTGCCCTTTGAT	CAAGCAGAAGACGGCATACGAGAT	806rcbc952	25	2023-07-28	GloMax	DNAHS	2	14.9219	373.047	6.70157	100
9	G-1022-SJ1-D1	Enviromental	Genomic DNA	F22 Sprial Jetty Site 1 Rep 1	Phillips GSL Year 2	A2	48.6	1	EMP10	A6	CAAGTCGAATAC	CAAGCAGAAGACGGCATACGAGAT	806rcbc869	25	2023-07-28	GloMax	DNAHS	2	29.4731	736.829	3.39292	100
10	G-1022-SJ1-D2	Enviromental	Genomic DNA	F22 Sprial Jetty Site 1 Rep 2	Phillips GSL Year 2	B2	100.7	1	EMP10	B6	GGCGAACTGAAG	CAAGCAGAAGACGGCATACGAGAT	806rcbc881	25	2023-07-28	GloMax	DNAHS	2	26.1482	653.705	3.82435	100
11	G-1022-SJ2-D1	Enviromental	Genomic DNA	F22 Sprial Jetty Site 2 Rep 1	Phillips GSL Year 2	C2	62.7	1	EMP10	C6	TGAATCGAAGCT	CAAGCAGAAGACGGCATACGAGAT	806rcbc893	25	2023-07-28	GloMax	DNAHS	2	28.6143	715.358	3.49475	100
12	G-1022-SJ2-D2	Enviromental	Genomic DNA	F22 Sprial Jetty Site 2 Rep 2	Phillips GSL Year 2	D2	60.3	1	EMP10	D6	TCAGGACGTATC	CAAGCAGAAGACGGCATACGAGAT	806rcbc905	25	2023-07-28	GloMax	DNAHS	2	27.6394	690.984	3.61803	100
13	G-1022-WB-D1	Enviromental	Genomic DNA	F22 West of Breach North Rep 1	Phillips GSL Year 2	E2	66.5	1	EMP10	E6	CTAGCAGTATGA	CAAGCAGAAGACGGCATACGAGAT	806rcbc917	25	2023-07-28	GloMax	DNAHS	2	21.228	530.7	4.71076	100
14	G-1022-WB-D2	Enviromental	Genomic DNA	F22 West of Breach North Rep 2	Phillips GSL Year 2	F2	82.3	1	EMP10	F6	CCACTTGAGAGT	CAAGCAGAAGACGGCATACGAGAT	806rcbc929	25	2023-07-28	GloMax	DNAHS	2	20.5047	512.617	4.87694	100
15	G-1022-WBS-D1	Enviromental	Genomic DNA	F22 West of Breach South Rep 1	Phillips GSL Year 2	G2	13.5	1	EMP10	G6	GTCAAGACCTCA	CAAGCAGAAGACGGCATACGAGAT	806rcbc941	25	2023-07-28	GloMax	DNAHS	2	28.2551	706.378	3.53918	100
16	G-1022-WBS-D2	Enviromental	Genomic DNA	F22 West of Breach South Rep 2	Phillips GSL Year 2	H2	19.7	1	EMP10	H6	CCTGGAATTAAG	CAAGCAGAAGACGGCATACGAGAT	806rcbc953	25	2023-07-28	GloMax	DNAHS	2	15.3918	384.795	6.49697	100
17	G-0123-BNT1-D1	Enviromental	Genomic DNA	W23 Breach North West Rep 1	Phillips GSL Year 2	A3	102.2	1	EMP10	A7	GCAAGTGTGAGG	CAAGCAGAAGACGGCATACGAGAT	806rcbc870	25	2023-07-28	GloMax	DNAHS	2	22.0022	550.054	4.54501	100
18	G-0123-BNT1-D2	Enviromental	Genomic DNA	W23 Breach North West Rep 2	Phillips GSL Year 2	B3	103.2	1	EMP10	B7	CGGCACTATCAC	CAAGCAGAAGACGGCATACGAGAT	806rcbc882	25	2023-07-28	GloMax	DNAHS	2	29.1929	729.822	3.42549	100
19	G-0123-BNT2-D1	Enviromental	Genomic DNA	W23 Breach North East Rep 1	Phillips GSL Year 2	C3	69.5	1	EMP10	C7	CTGCAGTAAGTA	CAAGCAGAAGACGGCATACGAGAT	806rcbc894	25	2023-07-28	GloMax	DNAHS	2	28.3556	708.89	3.52664	100
20	G-0123-BNT2-D2	Enviromental	Genomic DNA	W23 Breach North East Rep 2	Phillips GSL Year 2	D3	46.4	1	EMP10	D7	GAAAGGTGAGAA	CAAGCAGAAGACGGCATACGAGAT	806rcbc906	25	2023-07-28	GloMax	DNAHS	2	30.5132	762.831	3.27727	100
21	G-0123-BST1-D1	Enviromental	Genomic DNA	W23 Breach South West Rep 1	Phillips GSL Year 2	E3	31.9	1	EMP10	E7	GTTAATGGCAGT	CAAGCAGAAGACGGCATACGAGAT	806rcbc918	25	2023-07-28	GloMax	DNAHS	2	26.2448	656.121	3.81028	100
22	G-0123-BST1-D2	Enviromental	Genomic DNA	W23 Breach South West Rep 2	Phillips GSL Year 2	F3	21.4	1	EMP10	F7	GCACTTCATTTC	CAAGCAGAAGACGGCATACGAGAT	806rcbc930	25	2023-07-28	GloMax	DNAHS	2	27.2186	680.464	3.67396	100
23	G-0123-BST2-D1	Enviromental	Genomic DNA	W23 Breach South East Rep 1	Phillips GSL Year 2	G3	32.5	1	EMP10	G7	TTGTTACGTTCC	CAAGCAGAAGACGGCATACGAGAT	806rcbc942	25	2023-07-28	GloMax	DNAHS	2	27.7977	694.942	3.59742	100
24	G-0123-BST2-D2	Enviromental	Genomic DNA	W23 Breach South East Rep 2	Phillips GSL Year 2	H3	38.1	1	EMP10	H7	TGAGACCCTACA	CAAGCAGAAGACGGCATACGAGAT	806rcbc954	25	2023-07-28	GloMax	DNAHS	2	26.1457	653.642	3.82472	100
25	G-0123-SJ1-D1	Enviromental	Genomic DNA	W23 Sprial Jetty Site 1 Rep 1	Phillips GSL Year 2	A4	28	1	EMP10	A8	CTCGGTCAACCA	CAAGCAGAAGACGGCATACGAGAT	806rcbc871	25	2023-07-28	GloMax	DNAHS	2	28.0496	701.24	3.56511	100
26	G-0123-SJ1-D2	Enviromental	Genomic DNA	W23 Sprial Jetty Site 1 Rep 2	Phillips GSL Year 2	B4	25	1	EMP10	B8	AGGTGGTGGAGT	CAAGCAGAAGACGGCATACGAGAT	806rcbc883	25	2023-07-28	GloMax	DNAHS	2	26.9403	673.507	3.71192	100
27	G-0123-SJ2-D1	Enviromental	Genomic DNA	W23 Sprial Jetty Site 2 Rep 1	Phillips GSL Year 2	C4	66.5	1	EMP10	C8	TATAGGCTCCGC	CAAGCAGAAGACGGCATACGAGAT	806rcbc895	25	2023-07-28	GloMax	DNAHS	2	26.7417	668.542	3.73948	100
28	G-0123-SJ2-D2	Enviromental	Genomic DNA	W23 Sprial Jetty Site 2 Rep 2	Phillips GSL Year 2	D4	19.5	1	EMP10	D8	GAATATACCTGG	CAAGCAGAAGACGGCATACGAGAT	806rcbc907	25	2023-07-28	GloMax	DNAHS	2	25.6057	640.142	3.90538	100
29	G-0123-WBN-D1	Enviromental	Genomic DNA	W23 West of Breach North Rep 1	Phillips GSL Year 2	E4	27.9	1	EMP10	E8	GTATGGAGCTAT	CAAGCAGAAGACGGCATACGAGAT	806rcbc919	25	2023-07-28	GloMax	DNAHS	2	24.369	609.224	4.10358	100
30	G-0123-WBN-D2	Enviromental	Genomic DNA	W23 West of Breach North Rep 2	Phillips GSL Year 2	F4	30.7	1	EMP10	F8	AGAATCCACCAC	CAAGCAGAAGACGGCATACGAGAT	806rcbc931	25	2023-07-28	GloMax	DNAHS	2	26.3045	657.613	3.80163	100
31	G-0123-WBS-D1	Enviromental	Genomic DNA	W23 West of Breach South Rep 1	Phillips GSL Year 2	G4	9.8	1	EMP10	G8	CAGTTCGAGATA	CAAGCAGAAGACGGCATACGAGAT	806rcbc943	25	2023-07-28	GloMax	DNAHS	2	12.5543	313.858	7.96537	100
32	G-0123-WBS-D2	Enviromental	Genomic DNA	W23 West of Breach South Rep 2	Phillips GSL Year 2	H4	19	1	EMP10	H8	AAGTATCCTGCG	CAAGCAGAAGACGGCATACGAGAT	806rcbc955	25	2023-07-28	GloMax	DNAHS	2	26.7783	669.458	3.73436	100
33	G-0423-BNT1-D1	Enviromental	Genomic DNA	Sp23 Breach North West Rep 1	Phillips GSL Year 2	A5	56	1	EMP10	A9	ACCCTATTGCGG	CAAGCAGAAGACGGCATACGAGAT	806rcbc872	25	2023-07-28	GloMax	DNAHS	2	25.6406	641.014	3.90007	100
34	G-0423-BNT1-D2	Enviromental	Genomic DNA	Sp23 Breach North West Rep 2	Phillips GSL Year 2	B5	77.7	1	EMP10	B9	ATTCCCAGAACG	CAAGCAGAAGACGGCATACGAGAT	806rcbc884	25	2023-07-28	GloMax	DNAHS	2	27.0018	675.045	3.70346	100
35	G-0423-BNT2-D1	Enviromental	Genomic DNA	Sp23 Breach North East Rep 1	Phillips GSL Year 2	C5	61.4	1	EMP10	C9	ATCGTGTGTTGG	CAAGCAGAAGACGGCATACGAGAT	806rcbc896	25	2023-07-28	GloMax	DNAHS	2	26.9403	673.507	3.71192	100
36	G-0423-BNT2-D2	Enviromental	Genomic DNA	Sp23 Breach North East Rep 2	Phillips GSL Year 2	D5	37.9	1	EMP10	D9	GTCGCTTGCACA	CAAGCAGAAGACGGCATACGAGAT	806rcbc908	25	2023-07-28	GloMax	DNAHS	2	26.4318	660.796	3.78332	100
37	G-0423-BST1-D1	Enviromental	Genomic DNA	Sp23 Breach South West Rep 1	Phillips GSL Year 2	E5	13.8	1	EMP10	E9	CCTTCTGTATAC	CAAGCAGAAGACGGCATACGAGAT	806rcbc920	25	2023-07-28	GloMax	DNAHS	2	20.3159	507.897	4.92226	100
38	G-0423-BST1-D2	Enviromental	Genomic DNA	Sp23 Breach South West Rep 2	Phillips GSL Year 2	F5	16	1	EMP10	F9	CTCAAGTCAAAG	CAAGCAGAAGACGGCATACGAGAT	806rcbc932	25	2023-07-28	GloMax	DNAHS	2	20.8394	520.986	4.7986	100
39	G-0423-BST2-D1	Enviromental	Genomic DNA	Sp23 Breach South East Rep 1	Phillips GSL Year 2	G5	11.2	1	EMP10	G9	AATGTCACCAGA	CAAGCAGAAGACGGCATACGAGAT	806rcbc944	25	2023-07-28	GloMax	DNAHS	2	16.3652	409.129	6.11054	100
40	G-0423-BST2-D2	Enviromental	Genomic DNA	Sp23 Breach South East Rep 2	Phillips GSL Year 2	H5	14.2	1	EMP10	H9	CAAATGGTCGTC	CAAGCAGAAGACGGCATACGAGAT	806rcbc956	25	2023-07-28	GloMax	DNAHS	2	22.325	558.126	4.47928	100
41	G-0423-SJ1-D1	Enviromental	Genomic DNA	Sp23 Sprial Jetty Site 1 Rep 1	Phillips GSL Year 2	A6	84.7	1	EMP10	A10	TCCGTTCGTTTA	CAAGCAGAAGACGGCATACGAGAT	806rcbc873	25	2023-07-28	GloMax	DNAHS	2	26.341	658.525	3.79636	100
42	G-0423-SJ1-D2	Enviromental	Genomic DNA	Sp23 Sprial Jetty Site 1 Rep 2	Phillips GSL Year 2	B6	63.6	1	EMP10	B10	AGACGTTGCTAC	CAAGCAGAAGACGGCATACGAGAT	806rcbc885	25	2023-07-28	GloMax	DNAHS	2	26.2755	656.889	3.80582	100
43	G-0423-SJ2-D1	Enviromental	Genomic DNA	Sp23 Sprial Jetty Site 2 Rep 1	Phillips GSL Year 2	C6	57.5	1	EMP10	C10	CTTCCGCAGACA	CAAGCAGAAGACGGCATACGAGAT	806rcbc897	25	2023-07-28	GloMax	DNAHS	2	24.3306	608.266	4.11004	100
44	G-0423-SJ2-D2	Enviromental	Genomic DNA	Sp23 Sprial Jetty Site 2 Rep 2	Phillips GSL Year 2	D6	65.7	1	EMP10	D10	TCTACCACGAAG	CAAGCAGAAGACGGCATACGAGAT	806rcbc909	25	2023-07-28	GloMax	DNAHS	2	25.2633	631.582	3.95831	100
45	G-0423-WBN-D1	Enviromental	Genomic DNA	Sp23 West of Breach North Rep 1	Phillips GSL Year 2	E6	60.6	1	EMP10	E10	ACGCTGTCGGTT	CAAGCAGAAGACGGCATACGAGAT	806rcbc921	25	2023-07-28	GloMax	DNAHS	2	27.8868	697.171	3.58592	100
46	G-0423-WBN-D2	Enviromental	Genomic DNA	Sp23 West of Breach North Rep 2	Phillips GSL Year 2	F6	70.6	1	EMP10	F10	GTACCTAGCCTG	CAAGCAGAAGACGGCATACGAGAT	806rcbc933	25	2023-07-28	GloMax	DNAHS	2	19.1857	479.643	5.21221	100
47	G-0423-WBS-D1	Enviromental	Genomic DNA	Sp23 West of Breach South Rep 1	Phillips GSL Year 2	G6	13.9	1	EMP10	G10	CAGCCTGCAAAT	CAAGCAGAAGACGGCATACGAGAT	806rcbc945	25	2023-07-28	GloMax	DNAHS	2	23.2197	580.493	4.30668	100
48	G-0423-WBS-D2	Enviromental	Genomic DNA	Sp23 West of Breach South Rep 2	Phillips GSL Year 2	H6	15.6	1	EMP10	H10	ACACATAAGTCG	CAAGCAGAAGACGGCATACGAGAT	806rcbc957	25	2023-07-28	GloMax	DNAHS	2	11.2463	281.159	8.89177	100
49	G-0723-BNT1-D1	Enviromental	Genomic DNA	Sp23 Breach North West Rep 1	Phillips GSL Year 2	A7	50	1	EMP10	A11	ACCACCGTAACC	CAAGCAGAAGACGGCATACGAGAT	806rcbc874	25	2023-07-28	GloMax	DNAHS	2	22.3595	558.988	4.47237	100
50	G-0723-BNT1-D2	Enviromental	Genomic DNA	Sp23 Breach North West Rep 2	Phillips GSL Year 2	B7	74	1	EMP10	B11	AGAATAGCGCTT	CAAGCAGAAGACGGCATACGAGAT	806rcbc886	25	2023-07-28	GloMax	DNAHS	2	26.7941	669.853	3.73216	100
51	G-0723-BNT2-D1	Enviromental	Genomic DNA	Sp23 Breach North East Rep 1	Phillips GSL Year 2	C7	29.8	1	EMP10	C11	GCACTATACGCA	CAAGCAGAAGACGGCATACGAGAT	806rcbc898	25	2023-07-28	GloMax	DNAHS	2	23.8752	596.88	4.18845	100
52	G-0723-BNT2-D2	Enviromental	Genomic DNA	Sp23 Breach North East Rep 2	Phillips GSL Year 2	D7	49.1	1	EMP10	D11	AATATCGGGATC	CAAGCAGAAGACGGCATACGAGAT	806rcbc910	25	2023-07-28	GloMax	DNAHS	2	23.1812	579.53	4.31384	100
53	G-0723-BST1-D1	Enviromental	Genomic DNA	Sp23 Breach South West Rep 1	Phillips GSL Year 2	E7	158.2	1	EMP10	E11	CTCGTTTCAGTT	CAAGCAGAAGACGGCATACGAGAT	806rcbc922	25	2023-07-28	GloMax	DNAHS	2	18.2813	457.033	5.47006	100
54	G-0723-BST1-D2	Enviromental	Genomic DNA	Sp23 Breach South West Rep 2	Phillips GSL Year 2	F7	48.2	1	EMP10	F11	CACTGAGTACGT	CAAGCAGAAGACGGCATACGAGAT	806rcbc934	25	2023-07-28	GloMax	DNAHS	2	18.4946	462.366	5.40698	100
55	G-0723-BST2-D1	Enviromental	Genomic DNA	Sp23 Breach South East Rep 1	Phillips GSL Year 2	G7	18.5	1	EMP10	G11	TTGCAAGTACCG	CAAGCAGAAGACGGCATACGAGAT	806rcbc946	25	2023-07-28	GloMax	DNAHS	2	19.0006	475.015	5.263	100
56	G-0723-BST2-D2	Enviromental	Genomic DNA	Sp23 Breach South East Rep 2	Phillips GSL Year 2	H7	176	1	EMP10	H11	TACTGCCAGTGA	CAAGCAGAAGACGGCATACGAGAT	806rcbc958	25	2023-07-28	GloMax	DNAHS	2	20.8737	521.842	4.79072	100
57	G-0723-SJ1-D1	Enviromental	Genomic DNA	Sp23 Sprial Jetty Site 1 Rep 1	Phillips GSL Year 2	A8	55.1	1	EMP10	A12	CATTTCGCACTT	CAAGCAGAAGACGGCATACGAGAT	806rcbc875	25	2023-07-28	GloMax	DNAHS	2	28.5898	714.745	3.49775	100
58	G-0723-SJ1-D2	Enviromental	Genomic DNA	Sp23 Sprial Jetty Site 1 Rep 2	Phillips GSL Year 2	B8	49.9	1	EMP10	B12	AAGCGTACATTG	CAAGCAGAAGACGGCATACGAGAT	806rcbc887	25	2023-07-28	GloMax	DNAHS	2	24.6418	616.045	4.05815	100
59	G-0723-SJ2-D1	Enviromental	Genomic DNA	Sp23 Sprial Jetty Site 2 Rep 1	Phillips GSL Year 2	C8	49.3	1	EMP10	C12	TCTGGGCATTGA	CAAGCAGAAGACGGCATACGAGAT	806rcbc899	25	2023-07-28	GloMax	DNAHS	2	26.5217	663.043	3.77049	100
60	G-0723-SJ2-D2	Enviromental	Genomic DNA	Sp23 Sprial Jetty Site 2 Rep 2	Phillips GSL Year 2	D8	26.3	1	EMP10	D12	TAGTGCATTCGG	CAAGCAGAAGACGGCATACGAGAT	806rcbc911	25	2023-07-28	GloMax	DNAHS	2	19.0171	475.426	5.25844	100
61	G-0723-WBN-D1	Enviromental	Genomic DNA	Sp23 West of Breach North Rep 1	Phillips GSL Year 2	E8	98.8	1	EMP10	E12	GCGAACCTATAC	CAAGCAGAAGACGGCATACGAGAT	806rcbc923	25	2023-07-28	GloMax	DNAHS	2	21.2407	531.017	4.70795	100
62	G-0723-WBN-D2	Enviromental	Genomic DNA	Sp23 West of Breach North Rep 2	Phillips GSL Year 2	F8	132.7	1	EMP10	F12	TCAAGCAATACG	CAAGCAGAAGACGGCATACGAGAT	806rcbc935	25	2023-07-28	GloMax	DNAHS	2	20.136	503.4	4.96623	100
63	G-0723-WBS-D1	Enviromental	Genomic DNA	Sp23 West of Breach South Rep 1	Phillips GSL Year 2	G8	29	1	EMP10	G12	GCTTCTCTCACT	CAAGCAGAAGACGGCATACGAGAT	806rcbc947	25	2023-07-28	GloMax	DNAHS	2	24.0982	602.455	4.14969	100
64	G-0723-WBS-D2	Enviromental	Genomic DNA	Sp23 West of Breach South Rep 2	Phillips GSL Year 2	H8	29.5	1	EMP10	H12	GAGTTTACGGTC	CAAGCAGAAGACGGCATACGAGAT	806rcbc959	25	2023-07-28	GloMax	DNAHS	2	19.4347	485.868	5.14543	100
65	PCRneg					A9		1	EMP10	A4	CTTTAGCGCTGG	CAAGCAGAAGACGGCATACGAGAT	806rcbc867	25	2023-07-28	GloMax	DNAHS	2	0.290068	7.25169	10	2.90068

### Sheet: Methods
Sequencing Order Number: 8634
Methods
The Duke Microbiome Core Facility prepared the library. Bacterial community composition in isolated DNA samples was characterized by amplification of the V4 variable region of the 16S rRNA gene by polymerase chain reaction using the forward primer 515 and reverse primer 806 following the Earth Microbiome Project protocol (http://www.earthmicrobiome.org/). These primers (515F and 806R) carry uniqu…
Info for data analysis: You don't need to trim off any barcode or primer sequences. Those are already removed from the demultiplexed data. The region between 515F and 806R primers is about 250bp.

### Sheet: SeqReport
REPORT: 8634_22082402
IMPORTANT NOTES: Please refer to the original email information for retrieving your data. Note that this sftp server is not for long term storage or analysis. The data will be kept for a maximum of four weeks after reception of this email. We reserve the right to delete data after this period. If you need more time to retrieve your data, please contact us.
GCB Sequencing and Genomic Technology Shared Resource
Order: 8634
Data distributed: 2023-08-28
Data availability expires on: 2023-09-25
Run Type: 251PE
Application Name: MiSeq Control Software
Application Version: 4.0.0.1769
RTA Version: 1.18.54.4
Reagent Kit Version: Version2
Run Summary
Lane	PF* Yield (bp)	Number of PF* Clusters**	Q30%	Average Quality Score	Undetermined Reads(%)***
1	5837418146	11628323	76.77	32.47	10.26
* PF: Passed Filter
** For single read sequencing (SR), number of reads = number of clusters; For paired end sequencing (PE), number of reads = 2x number of clusters
*** Percentage of reads with undetermined/unidentifiable barcodes
Plots
Barcode Results
Lane	Sample Name	PF* Yield (bp)	Number of PF* Clusters**	Q30%	Average Quality Score	Barcode
1	G-0123-BNT1-D1	84210500	167750	78.37	32.79	CCTCACACTTGC
1	G-0123-BNT1-D2	77425970	154235	79.14	32.96	GTGATAGTGCCG
1	G-0123-BNT2-D1	95475380	190190	78.73	32.86	TACTTACTGCAG
1	G-0123-BNT2-D2	104301544	207772	78.55	32.84	TTCTCACCTTTC
1	G-0123-BST1-D1	100701702	200601	77.09	32.52	ACTGCCATTAAC
1	G-0123-BST1-D2	82398782	164141	77	32.49	GAAATGAAGTGC
1	G-0123-BST2-D1	115935394	230947	76.49	32.39	GGAACGTAACAA
1	G-0123-BST2-D2	78339108	156054	76.09	32.31	TGTAGGGTCTCA
1	G-0123-SJ1-D1	86810860	172930	78.61	32.85	TGGTTGACCGAG
1	G-0123-SJ1-D2	84524250	168375	79.03	32.94	ACTCCACCACCT
1	G-0123-SJ2-D1	88915746	177123	79.06	32.94	GCGGAGCCTATA
1	G-0123-SJ2-D2	68887954	137227	78.61	32.84	CCAGGTATATTC
1	G-0123-WBN-D1	71282494	141997	78.38	32.8	ATAGCTCCATAC
1	G-0123-WBN-D2	87022202	173351	78.19	32.76	GTGGTGGATTCT
1	G-0123-WBS-D1	75280422	149961	73.24	31.7	TATCTCGAACTG
1	G-0123-WBS-D2	96553676	192338	73.01	31.67	CGCAGGATACTT
1	G-0423-BNT1-D1	75190062	149781	79.3	32.99	CCGCAATAGGGT
1	G-0423-BNT1-D2	75035948	149474	79.55	33.04	CGTTCTGGGAAT
1	G-0423-BNT2-D1	79243210	157855	78.51	32.81	CCAACACACGAT
1	G-0423-BNT2-D2	79373730	158115	78.58	32.83	TGTGCAAGCGAC
1	G-0423-BST1-D1	79794406	158953	74.21	31.95	GTATACAGAAGG
1	G-0423-BST1-D2	94812740	188870	73.87	31.88	CTTTGACTTGAG
1	G-0423-BST2-D1	85411786	170143	74.22	31.96	TCTGGTGACATT
1	G-0423-BST2-D2	84717520	168760	73.73	31.85	GACGACCATTTG
1	G-0423-SJ1-D1	78269330	155915	77.99	32.7	TAAACGAACGGA
1	G-0423-SJ1-D2	68574706	136603	79.34	33.01	GTAGCAACGTCT
1	G-0423-SJ2-D1	76349682	152091	78.46	32.79	TGTCTGCGGAAG
1	G-0423-SJ2-D2	67385468	134234	78.49	32.81	CTTCGTGGTAGA
1	G-0423-WBN-D1	69935628	139314	79.04	32.93	AACCGACAGCGT
1	G-0423-WBN-D2	69433126	138313	78.11	32.72	CAGGCTAGGTAC
1	G-0423-WBS-D1	80784350	160925	73.9	31.88	ATTTGCAGGCTG
1	G-0423-WBS-D2	73099232	145616	74.17	31.96	CGACTTATGTGT
1	G-0723-BNT1-D1	75838144	151072	79.38	33	GGTTACGGTGGT
1	G-0723-BNT1-D2	77518338	154419	80.04	33.15	AAGCGCTATTCT
1	G-0723-BNT2-D1	81153320	161660	79.34	32.99	TGCGTATAGTGC
1	G-0723-BNT2-D2	76086634	151567	79.18	32.95	GATCCCGATATT
1	G-0723-BST1-D1	107044974	213237	76.51	32.39	AACTGAAACGAG
1	G-0723-BST1-D2	70740836	140918	75.86	32.24	ACGTACTCAGTG
1	G-0723-BST2-D1	48467096	96548	76.61	32.42	CGGTACTTGCAA
1	G-0723-BST2-D2	75470680	150340	76.94	32.48	TCACTGGCAGTA
1	G-0723-SJ1-D1	88057828	175414	77.8	32.64	AAGTGCGAAATG
1	G-0723-SJ1-D2	68602316	136658	79.5	33.03	CAATGTACGCTT
1	G-0723-SJ2-D1	73031462	145481	78.95	32.9	TCAATGCCCAGA
1	G-0723-SJ2-D2	94974384	189192	78.98	32.92	CCGAATGCACTA
1	G-0723-WBN-D1	81207536	161768	79.15	32.95	GTATAGGTTCGC
1	G-0723-WBN-D2	89526680	178340	78.62	32.84	CGTATTGCTTGA
1	G-0723-WBS-D1	100823688	200844	73.09	31.65	AGTGAGAGAAGC
1	G-0723-WBS-D2	78579566	156533	72.9	31.63	GACCGTAAACTC
1	G-1022-BNT1-D1	67307658	134079	78.34	32.78	CCGTAAGACCAG
1	G-1022-BNT1-D2	59341420	118210	79.62	33.07	TCCCTATCGGTC
1	G-1022-BNT3-D1	92196316	183658	78.61	32.85	CGTTCCTCACGT
1	G-1022-BNT3-D2	59340918	118209	78.78	32.87	TAGACCTAGACC
1	G-1022-BST1-D1	63481916	126458	74.45	31.97	ACTCGATTCGAT
1	G-1022-BST1-D2	109408390	217945	72.8	31.6	CATCCTGCATCC
1	G-1022-BST3-D1	69221282	137891	75.63	32.2	AACAAGCAGAAC
1	G-1022-BST3-D2	75733728	150864	74.97	32.07	ATCAAAGGGCAA
1	G-1022-SJ1-D1	106344182	211841	78.81	32.87	GTATTCGACTTG
1	G-1022-SJ1-D2	65803666	131083	79.42	33.02	CTTCAGTTCGCC
1	G-1022-SJ2-D1	79079558	157529	79.13	32.96	AGCTTCGATTCA
1	G-1022-SJ2-D2	71998848	143424	78.55	32.83	GATACGTCCTGA
1	G-1022-WB-D1	89587422	178461	77.5	32.59	TCATACTGCTAG
1	G-1022-WB-D2	77321052	154026	77.95	32.68	ACTCTCAAGTGG
1	G-1022-WBS-D1	127560208	254104	73.48	31.75	TGAGGTCTTGAC
1	G-1022-WBS-D2	100673088	200544	73.18	31.68	CTTAATTCCAGG
1	PCRneg	1239438	2469	75.25	32.46	CCAGCGCTAAAG
Please contact us at sequencing@duke.edu if you have any questions.
© 2015 GCB Sequencing and Genomic Technology Shared Resource
